# S100A9 interacts with a dynamic region on CD14 to activate Toll-like receptor 4

**DOI:** 10.1101/2024.05.15.594416

**Authors:** Lauren O. Chisholm, Natalie M. Jaeger, Hannah E. Murawsky, Michael J. Harms

**Author notes:** These authors contributed equally to this article (Natalie M. Jaeger, Hannah E. Murawsky).

## Abstract

S100A9 is a Damage Associated Molecular Pattern (DAMP) that activates inflammatory pathways via Toll-like receptor 4 (TLR4). This activity plays important homeostatic roles in tissue repair, but can also contribute to inflammatory diseases. The mechanism of activation is unknown. Here, we follow up on a previous observation that the protein CD14 is an important co-receptor that enables S100A9 to activate TLR4. Using cell-based functional assays and a combination of mutations and pharmocological perturbations, we found that CD14 must be membrane bound to potentiate TLR4 activation by S100A9. Additionally, S100A9 is sensitive to inhibitors of pathways downstream of TLR4 internalization. Together, this suggests that S100A9 induces activity via CD14-dependent internalization of TLR4. We then used mutagenesis, structural modeling, and *in vitro* binding experiments to establish that S100A9 binds to CD14’s N-terminus in a region that overlaps with, but is not identical to, the region where CD14 binds its canonical ligand, lipopolysaccharide (LPS). In molecular dynamics simulations, this region of the protein is dynamic, allowing it to reorganize to recognize both S100A9 (a soluble protein) and LPS (a small hydrophobic molecule). Our work is the first attempt at a molecular characterization of the S100A9/CD14 interaction, bringing us one step closer to unraveling the full mechanism by which S100A9 activates TLR4/MD-2.
