## Supplementary material for "S100A9 interacts with a dynamic region on CD14 to activate Toll-like receptor 4": Table S1

### Sheet: Sheet1
CD14 genotype	agonist	agonist concentration (uM or ng/mL)	bioreps	relative TLR4 activity	SEM	experiments performed by	display figure
A61A G62A G63A	S100A9	0.5	2	0.611655	0.0414208	NMJ
A61A G62A G63A	S100A9	2	2	0.842028	0.0453344	NMJ	4
A61A G62A G63A	LPS	10	2	0.182573	0.016014	NMJ
A61A G62A G63A	LPS	200	2	0.723288	0.0599257	NMJ	4
A88A L89A R90A	S100A9	0.5	2	0.950722	0.157754	NMJ
A88A L89A R90A	S100A9	2	2	1.30996	0.365212	NMJ	4
A88A L89A R90A	LPS	10	2	0.452743	0.0425307	NMJ
A88A L89A R90A	LPS	200	2	1.10207	0.0167595	NMJ	4
A88E	S100A9	2	3	1.05164	0.101495	LOC	4
A88E	LPS	200	3	1.08465	0.0897467	LOC	4
A88W	S100A9	0.5	3	0.853244	0.021026	LOC
A88W	S100A9	2	3	1.07071	0.0526422	LOC	4
A88W	LPS	10	3	0.185282	0.0430432	LOC
A88W	LPS	200	3	0.894008	0.0986371	LOC	4
C25A E26A L27A	S100A9	0.5	3	0.967482	0.0847263	NMJ
C25A E26A L27A	S100A9	2	3	1.27736	0.0606832	NMJ	4
C25A E26A L27A	LPS	10	3	0.516889	0.254733	NMJ
C25A E26A L27A	LPS	200	3	1.11833	0.22481	NMJ	4
D28A D29A E30A	S100A9	0.5	2	0.755185	0.289399	NMJ
D28A D29A E30A	S100A9	2	2	1.1468	0.249739	NMJ	4
D28A D29A E30A	LPS	10	2	0.0584992	0.0894842	NMJ
D28A D29A E30A	LPS	200	2	0.919347	0.131754	NMJ	4
D76A A77A D78A	S100A9	0.5	2	0.663962	0.00902773	NMJ
D76A A77A D78A	S100A9	2	2	0.971442	0.217674	NMJ	4
D76A A77A D78A	LPS	10	2	0.186008	0.0822569	NMJ
D76A A77A D78A	LPS	200	2	0.762056	0.047649	NMJ	4
D78A P79A R80A Q81A Y82A D84A	S100A9	0.00823045	3	-0.00218137	0.00263515	LOC
D78A P79A R80A Q81A Y82A D84A	S100A9	0.0246914	3	0.00110531	0.0123428	LOC
D78A P79A R80A Q81A Y82A D84A	S100A9	0.0740741	3	0.00651307	0.00993263	LOC
D78A P79A R80A Q81A Y82A D84A	S100A9	0.222222	3	0.0173069	0.00723009	LOC
D78A P79A R80A Q81A Y82A D84A	LPS	0.274348	3	0.0188739	0.0197617	LOC
D78A P79A R80A Q81A Y82A D84A	S100A9	0.666667	3	0.0881389	0.032856	LOC
D78A P79A R80A Q81A Y82A D84A	LPS	0.823045	3	0.015148	0.018107	LOC
D78A P79A R80A Q81A Y82A D84A	S100A9	2	5	0.205933	0.0149283	LOC	4
D78A P79A R80A Q81A Y82A D84A	LPS	2.46914	3	0.00973919	0.0254635	LOC
D78A P79A R80A Q81A Y82A D84A	S100A9	6	3	0.242397	0.036924	LOC
D78A P79A R80A Q81A Y82A D84A	LPS	7.40741	3	0.00656383	0.0245235	LOC
D78A P79A R80A Q81A Y82A D84A	LPS	22.2222	3	0.0183332	0.0374961	LOC
D78A P79A R80A Q81A Y82A D84A	LPS	66.6667	3	0.00647868	0.0306044	LOC
D78A P79A R80A Q81A Y82A D84A	LPS	200	5	0.0425464	0.026391	LOC	4
D84A	S100A9	2	2	0.94848	0.0279284	LOC	4
D84A	LPS	200	2	0.87713	0.124167	LOC	4
D84W	S100A9	0.5	3	0.452792	0.0105361	LOC
D84W	S100A9	2	3	0.882833	0.0470944	LOC	4
D84W	LPS	10	3	0.0233146	0.00672691	LOC
D84W	LPS	200	3	0.444861	0.119624	LOC	4
D84W A88W	S100A9	0.5	3	0.559696	0.00452793	LOC
D84W A88W	S100A9	2	3	1.04292	0.0735327	LOC	4
D84W A88W	LPS	10	3	0.061226	0.021255	LOC
D84W A88W	LPS	200	3	0.539081	0.0620885	LOC	4
D84W T85W	S100A9	0.5	3	0.409606	0.0518093	LOC
D84W T85W	S100A9	2	3	0.786471	0.0631208	LOC	4
D84W T85W	LPS	10	3	0.0124681	0.0447833	LOC
D84W T85W	LPS	200	3	0.210456	0.0160301	LOC	4
D84W T85W A88W	S100A9	0.5	3	0.746579	0.0888738	LOC
D84W T85W A88W	S100A9	2	3	1.1245	0.0113618	LOC	4
D84W T85W A88W	LPS	10	3	0.0883057	0.00611151	LOC
D84W T85W A88W	LPS	200	3	0.442536	0.0509263	LOC	4
E40A P41A Q42A	S100A9	0.5	2	0.42441	0.0957257	NMJ
E40A P41A Q42A	S100A9	2	2	0.882495	0.0196711	NMJ	4
E40A P41A Q42A	LPS	10	2	0.531284	0.0284479	NMJ
E40A P41A Q42A	LPS	200	2	1.05887	0.015667	NMJ	4
E56K	S100A9	2	3	0.911852	0.246027	HEM	4
E56K	LPS	200	3	1.4492	0.383864	HEM	4
E58A I59A H60A	S100A9	0.5	2	0.781532	0.044765	NMJ
E58A I59A H60A	S100A9	2	2	1.0202	0.0761232	NMJ	4
E58A I59A H60A	LPS	10	2	0.149532	0.125029	NMJ
E58A I59A H60A	LPS	200	2	0.708784	0.0802399	NMJ	4
E67A P68A F69A	S100A9	0.5	2	0.789711	0.240992	NMJ
E67A P68A F69A	S100A9	2	2	1.07266	0.206176	NMJ	4
E67A P68A F69A	LPS	10	2	0.305115	0.301058	NMJ
E67A P68A F69A	LPS	200	2	0.810636	0.318153	NMJ	4
F49A	S100A9	0.00823045	3	0.00927959	0.00806473	LOC
F49A	S100A9	0.0246914	3	0.0303973	0.0126545	LOC
F49A	S100A9	0.0740741	3	0.113093	0.0135855	LOC
F49A	S100A9	0.222222	3	0.342688	0.0555915	LOC
F49A	LPS	0.274348	3	0.105678	0.0139989	LOC
F49A	S100A9	0.666667	3	0.565468	0.101434	LOC
F49A	LPS	0.823045	3	0.236553	0.0179371	LOC
F49A	S100A9	2	10	0.653588	0.131738	LOC, HEM	4
F49A	LPS	2.46914	3	0.41839	0.0452639	LOC, HEM
F49A	S100A9	6	3	0.777119	0.108486	LOC
F49A	LPS	7.40741	3	0.59747	0.0818544	LOC
F49A	LPS	22.2222	3	0.786488	0.114436	LOC
F49A	LPS	66.6667	3	0.761785	0.112745	LOC
F49A	LPS	200	10	1.04569	0.185748	LOC,HEM	4
F49A Q50A C51A	S100A9	0.5	3	0.405752	0.0747099	NMJ
F49A Q50A C51A	S100A9	2	3	0.704016	0.128323	NMJ	4
F49A Q50A C51A	LPS	10	3	0.165346	0.0809295	NMJ
F49A Q50A C51A	LPS	200	3	0.549296	0.124044	NMJ	4
F69A	S100A9	2	3	1.48238	0.639999	HEM	4
F69A	LPS	200	3	1.47605	0.218936	HEM	4
G98A A99A A100A	S100A9	0.5	2	0.498929	0.246548	NMJ
G98A A99A A100A	S100A9	2	2	0.836764	0.0550315	NMJ	4
G98A A99A A100A	LPS	10	2	0.216129	0.0129825	NMJ
G98A A99A A100A	LPS	200	2	0.792985	0.0857098	NMJ	4
L70A K71A R72A	S100A9	0.5	2	0.29215	0.0542111	NMJ
L70A K71A R72A	S100A9	2	2	0.627264	0.0471554	NMJ	4
L70A K71A R72A	LPS	10	2	0.176408	0.0160583	NMJ
L70A K71A R72A	LPS	200	2	0.65856	0.0498816	NMJ	4
L89A	S100A9	2	3	1.29438	0.243854	HEM	4
L89A	LPS	200	3	1.70285	0.146335	HEM	4
L95A T96A V97A	S100A9	0.5	2	0.391166	0.115549	NMJ
L95A T96A V97A	S100A9	2	2	0.825096	0.0773523	NMJ	4
L95A T96A V97A	LPS	10	2	0.370717	0.278776	NMJ
L95A T96A V97A	LPS	200	2	0.808458	0.0947667	NMJ	4
N37A F38A S39A	S100A9	0.5	2	0.650858	0.0499027	NMJ
N37A F38A S39A	S100A9	2	2	0.724946	0.02388	NMJ	4
N37A F38A S39A	LPS	10	2	0.121977	0.110099	NMJ
N37A F38A S39A	LPS	200	2	0.509845	0.151249	NMJ	4
P43A D44A W45A	S100A9	0.5	4	0.609072	0.178623	NMJ
P43A D44A W45A	S100A9	2	4	0.855897	0.134616	NMJ	4
P43A D44A W45A	LPS	10	4	0.469244	0.123326	NMJ
P43A D44A W45A	LPS	200	4	1.03517	0.0999257	NMJ	4
P79A R80A Q81A	S100A9	0.5	2	0.417954	0.0170289	NMJ
P79A R80A Q81A	S100A9	2	2	0.634262	0.0096487	NMJ	4
P79A R80A Q81A	LPS	10	2	0.0358324	0.011373	NMJ
P79A R80A Q81A	LPS	200	2	0.343055	0.0602437	NMJ	4
Q81A	S100A9	2	2	1.25583	0.0839886	LOC	4
Q81A	LPS	200	2	1.00423	0.227389	LOC	4
R117E	S100A9	2	3	0.998315	0.0732422	LOC
R117E	LPS	200	3	1.05512	0.217573	LOC
R33E	S100A9	2	3	0.8879	0.0597951	HEM	4
R33E	LPS	200	3	1.15954	0.068734	HEM	4
R90E	S100A9	2	3	1.00158	0.0557756	LOC
R90E	LPS	200	3	1.06224	0.173218	LOC
R90E R92E R117E	S100A9	2	3	0.795539	0.099853	LOC	5
R90E R92E R117E	LPS	200	3	1.05697	0.0221512	LOC	5
R92E	S100A9	2	3	0.901371	0.168111	LOC
R92E	LPS	200	3	0.867531	0.24398	LOC
S46A E47A A48A	S100A9	0.5	3	0.529482	0.135566	NMJ
S46A E47A A48A	S100A9	2	3	0.719708	0.170587	NMJ	4
S46A E47A A48A	LPS	10	3	0.595848	0.190521	NMJ
S46A E47A A48A	LPS	200	3	0.935639	0.10491	NMJ	4
S46A E47A A48A F49A	S100A9	2	3	0.736347	0.0382772	LOC	5
S46A E47A A48A F49A	LPS	200	3	1.20486	0.112596	LOC	5
S46A E47A A48A F49A R90E R92E R117E	S100A9	2	3	0.936804	0.102732	LOC	5
S46A E47A A48A F49A R90E R92E R117E	LPS	200	3	0.942103	0.139949	LOC	5
S46C	S100A9	0.0185185	2	0.0624757	0.00523231	LOC
S46C	S100A9	0.111111	2	0.295757	0.0355341	LOC
S46C	LPS	0.390625	2	0.0562513	0.0569254	LOC
S46C	S100A9	0.666667	2	0.817579	0.211999	LOC
S46C	LPS	3.125	2	0.0843696	0.0150476	LOC
S46C	S100A9	4	2	1.02506	0.17503	LOC
S46C	LPS	25	2	0.487874	0.234586	LOC
S46C	LPS	200	2	1.16415	0.146688	LOC	4
T85A V86A K87A	S100A9	0.5	2	1.19322	0.164902	NMJ
T85A V86A K87A	S100A9	2	2	1.21682	0.119664	NMJ	4
T85A V86A K87A	LPS	10	2	0.488337	0.393585	NMJ
T85A V86A K87A	LPS	200	2	0.868039	0.284297	NMJ	4
T85W	S100A9	0.5	3	0.884328	0.0303111	LOC
T85W	S100A9	2	3	1.29335	0.102093	LOC	4
T85W	LPS	10	3	0.162849	0.0204325	LOC
T85W	LPS	200	3	0.858913	0.145531	LOC	4
T85W A88W	S100A9	0.5	3	0.85522	0.00782901	LOC
T85W A88W	S100A9	2	3	1.3767	0.0602062	LOC	4
T85W A88W	LPS	10	3	0.0486228	0.0129129	LOC
T85W A88W	LPS	200	3	0.70332	0.0252533	LOC	4
V52A	S100A9	2	3	1.82482	0.52622	HEM	4
V52A	LPS	200	3	1.58744	0.141722	HEM	4
V52A S53A A54A	S100A9	0.5	2	0.501833	0.0108423	NMJ
V52A S53A A54A	S100A9	2	2	0.770078	0.0638618	NMJ	4
V52A S53A A54A	LPS	10	2	0.51379	0.0580311	NMJ
V52A S53A A54A	LPS	200	2	0.630147	0.133579	NMJ	4
V55A E56A V57A	S100A9	0.5	2	0.455734	0.0311171	NMJ
V55A E56A V57A	S100A9	2	2	0.821308	0.0481921	NMJ	4
V55A E56A V57A	LPS	10	2	0.275043	0.00158557	NMJ
V55A E56A V57A	LPS	200	2	0.861362	0.136825	NMJ	4
V73A D74A A75A	S100A9	0.5	2	0.484011	0.139807	NMJ
V73A D74A A75A	S100A9	2	2	0.854533	0.05978	NMJ	4
V73A D74A A75A	LPS	10	2	0.133806	0.000891558	NMJ
V73A D74A A75A	LPS	200	2	0.651647	0.0963015	NMJ	4
V91A R92A R93A	S100A9	0.5	2	0.777195	0.0853351	NMJ
V91A R92A R93A	S100A9	2	2	1.08407	0.0446072	NMJ	4
V91A R92A R93A	LPS	10	2	0.24994	0.0332978	NMJ
V91A R92A R93A	LPS	200	2	0.910609	0.0937763	NMJ	4
W45A	S100A9	2	3	0.924652	0.0397601	LOC	4
W45A	LPS	200	3	0.972521	0.163694	LOC	4
W45A S46A E47A A48- F49A	S100A9	2	3	0.885612	0.0918538	LOC
W45A S46A E47A A48- F49A	LPS	200	3	1.08422	0.0726781	LOC
W45A S46A E47A A48A F49A	S100A9	2	3	0.931935	0.0696356	LOC
W45A S46A E47A A48A F49A	LPS	200	3	1.10969	0.0495285	LOC
W45A S46A E47A A48A F49A R90E R92E R117E	S100A9	2	3	0.806187	0.200947	LOC
W45A S46A E47A A48A F49A R90E R92E R117E	LPS	200	3	0.829372	0.268704	LOC
W45C	S100A9	0.0185185	2	0.100669	0.00360314	LOC
W45C	S100A9	0.111111	2	0.348264	0.0583853	LOC
W45C	LPS	0.390625	2	0.0536432	0.00172117	LOC
W45C	S100A9	0.666667	2	0.974391	0.174891	LOC
W45C	LPS	3.125	2	0.140826	0.032036	LOC
W45C	S100A9	4	2	0.931419	0.189867	LOC
W45C	LPS	25	2	0.389542	0.108016	LOC
W45C	LPS	200	2	1.17535	0.0908801	LOC	4
W45C A77C	S100A9	0.0185185	2	0.0922507	0.00305762	LOC
W45C A77C	S100A9	0.111111	2	0.355701	0.0299326	LOC
W45C A77C	LPS	0.390625	2	-0.0042284	0.00397783	LOC
W45C A77C	S100A9	0.666667	2	0.85583	0.00205756	LOC
W45C A77C	LPS	3.125	2	0.0560389	0.00847432	LOC
W45C A77C	S100A9	4	2	0.807068	0.0207562	LOC
W45C A77C	LPS	25	2	0.313903	0.134381	LOC
W45C A77C	LPS	200	2	0.732747	0.0428005	LOC	4
Y82A	S100A9	2	5	1.18688	0.144924	LOC, HEM	4
Y82A	LPS	200	5	1.31956	0.308724	LOC, HEM	4
Y82A A83A D84A	S100A9	0.5	3	0.244514	0.033047	NMJ
Y82A A83A D84A	S100A9	2	3	0.522804	0.128278	NMJ	4
Y82A A83A D84A	LPS	10	3	0.301397	0.157843	NMJ
Y82A A83A D84A	LPS	200	3	0.68362	0.114632	NMJ	4
